# Accelerating discovery and integration from RNA to Protein with *R2T2P*

**DOI:** 10.64898/2026.11.05.764226

**Authors:** Roberto Albanese, Amy E. Campbell, Matteo Bonfanti, Azmal Syed Ali, Chela T. James, Andrea Graziadei, Giorgio Tasca, Alberto Riva, Jeroen Krijgsveld, Sujatha Jagannathan, Lorenzo Calviello

**Affiliations:** Human Technopole, Milan, Italy; Department of Biochemistry and Molecular Genetics, University of Colorado Anschutz Medical Campus, Aurora, CO 80045, USA; Division of Proteomics of Stem Cell and Cancer, German Cancer Research Center (DKFZ), Heidelberg, Germany; Medical Faculty, Heidelberg University, Heidelberg, Germany; John Walton Muscular Dystrophy Research Centre, Newcastle University; The Newcastle upon Tyne Hospitals NHS Foundation Trust; and NIHR Biomedical Research Centre (BRC): Newcastle, Newcastle upon Tyne, United Kingdom; RNA Bioscience Initiative, University of Colorado Anschutz Medical Campus, Aurora, CO 80045, USA

## Abstract

Integrating transcriptomics and proteomics data remains an unmet challenge in the post-genomics era, discouraging researchers from pursuing integrative approaches to molecular biology research. Leveraging the power of translation profiling, we present RNA to Translation to Protein (R2T2P), a computational platform integrating genome-guided transcriptome assembly with identification of translation and proteins, including a tailored differential analysis framework and support for multiple reference transcriptomes. We applied R2T2P to investigate a cellular model of facioscapulohumeral muscular dystrophy (FSHD), where ectopic expression of the *DUX4* retrogene in skeletal muscle triggers significant alterations in transcription and RNA metabolism. We uncovered hundreds of uncharacterized, highly overexpressed RNAs, including antisense and alternative transcripts, and quantified their contribution to translatome and proteome. Re-analysis of expression datasets from patient-derived myotubes and muscle biopsies validated this alternative transcriptome in FSHD patients, adding a reservoir of *bona-fide* novel molecular actors in a rare disease. Available at https://github.com/nfdata-omics/R2T2P/, R2T2P is a flexible and powerful workflow in modern integrative biology.
