## Supplementary Table 1 for "Accelerating discovery and integration from RNA to Protein with *R2T2P*"

Raw reads	Cleaned reads	Mapped reads	Uniquely mapped reads	Sample name	Dataset
8431849	8431849	8237393	7120510	RNA_00h_rep1	Campbell_iDUX4
9252046	9252046	9061647	7666901	RNA_00h_rep2	Campbell_iDUX4
8768030	8768030	8587806	7234839	RNA_00h_rep3	Campbell_iDUX4
8676700	8676700	8507485	7194185	RNA_04h_rep1	Campbell_iDUX4
9109763	9109763	8931972	7219654	RNA_04h_rep2	Campbell_iDUX4
8758875	8758875	8594818	7110556	RNA_04h_rep3	Campbell_iDUX4
9284255	9284255	9149218	7376594	RNA_08h_rep1	Campbell_iDUX4
9923741	9923741	9780509	7769176	RNA_08h_rep2	Campbell_iDUX4
9087630	9087630	8953222	7084358	RNA_08h_rep3	Campbell_iDUX4
9698512	9698512	9583834	7876003	RNA_14h_rep1	Campbell_iDUX4
7623289	7623289	7527614	6054550	RNA_14h_rep2	Campbell_iDUX4
8974779	8974779	8858925	6969999	RNA_14h_rep3	Campbell_iDUX4
19839044	10351767	8052976	6042488	Ribo_00h_rep1	Campbell_iDUX4
14307922	7188514	5613385	4102944	Ribo_00h_rep2	Campbell_iDUX4
15862982	7513450	3153458	2078758	Ribo_00h_rep3	Campbell_iDUX4
61429483	10415691	7642794	3944581	Ribo_04h_rep1	Campbell_iDUX4
9447570	4442700	1771085	1206987	Ribo_04h_rep2	Campbell_iDUX4
18133986	6646372	5409132	3865128	Ribo_04h_rep3	Campbell_iDUX4
19492323	10048359	8008826	5656669	Ribo_08h_rep1	Campbell_iDUX4
62739718	9619659	5995033	1817872	Ribo_08h_rep2	Campbell_iDUX4
19485233	10841797	8725065	6282763	Ribo_08h_rep3	Campbell_iDUX4
19953228	7701944	7335626	4885130	Ribo_14h_rep1	Campbell_iDUX4
12254080	4301836	3764754	2436499	Ribo_14h_rep2	Campbell_iDUX4
51262280	11369944	5521147	1928997	Ribo_14h_rep3	Campbell_iDUX4
81630949	81630949	78995892	74749235	01_0041	Wang_G1_Control
90898443	90898443	88345801	83473516	01_0042	Wang_G1_Control
95658547	95658547	91978708	86550777	01_0043	Wang_G1_Control
92757859	92757859	90160532	86048014	01_0044	Wang_G1_Control
89425838	89425838	86389497	81311016	01_0045	Wang_G1_Control
33231218	33231218	31750325	29925446	01_0046	Wang_G1_Control
32026478	32026478	30220370	28375338	01_0047	Wang_G1_Control
88613889	88613889	86145726	81938439	01_0048	Wang_G1_Control
33032370	33032370	31865431	29916226	01_0049	Wang_G1_Control
83470060	83470060	80953630	75937744	01_0023	Wang_G1_FSHD
32832010	32832010	31475248	30022495	01_0032	Wang_G1_FSHD
49373856	49373856	47049804	44450025	01_0036	Wang_G1_FSHD
40234986	40234986	30594174	28652696	01_0037	Wang_G1_FSHD
36001195	36001195	34624270	32872776	01_0038	Wang_G1_FSHD
82146364	82146364	78856798	74542186	32_0011	Wang_G1_FSHD
87145916	87145916	84545279	79944124	32_0012	Wang_G1_FSHD
80109321	80109321	77101021	70959447	32_0014	Wang_G1_FSHD
35577118	35577118	34173072	32452608	32_0015	Wang_G1_FSHD
29293124	29293124	23994107	22516246	32_0016	Wang_G1_FSHD
71129829	71129829	67492239	63490006	01_0024	Wang_G2_FSHD
90848898	90848898	87866773	83352044	01_0030	Wang_G2_FSHD
93599426	93599426	90852691	86382426	01_0033	Wang_G2_FSHD
44754074	44754074	42819745	40649822	32_0007	Wang_G2_FSHD
86484161	86484161	84047579	78328152	32_0013	Wang_G2_FSHD
37204008	37204008	34661606	32953693	01_0021	Wang_G3_FSHD
86320159	86320159	84041464	79958561	01_0022_1	Wang_G3_FSHD
78497241	78497241	76048783	72025991	01_0026	Wang_G3_FSHD
86431862	86431862	83861193	79196572	01_0027	Wang_G3_FSHD
83877544	83877544	80842610	76697078	01_0034	Wang_G3_FSHD
82710632	82710632	80039297	75611083	01_0035	Wang_G3_FSHD
56370447	56370447	53347208	50361408	32_0002	Wang_G3_FSHD
31400924	31400924	19395836	17860923	32_0008	Wang_G3_FSHD
42323996	42323996	36383068	33084461	32_0009	Wang_G3_FSHD
89025146	89025146	86130833	81526854	32_0010	Wang_G3_FSHD
29199857	29199857	28347800	26850233	32_0017	Wang_G3_FSHD
35801601	35801601	33826164	31918877	32_0018	Wang_G3_FSHD
34321744	34321744	32868863	31463197	32_0019	Wang_G3_FSHD
84202038	84202038	81260030	77370758	01_0025	Wang_G4_FSHD
77755117	77755117	74589156	70750253	01_0029	Wang_G4_FSHD
52850126	52850126	50490509	48096864	32_0003	Wang_G4_FSHD
60687594	60687594	57906264	55079261	32_0004	Wang_G4_FSHD
52241342	52241342	48113976	44693350	32_0005	Wang_G4_FSHD
52355740	52355740	50106519	47057143	32_0006	Wang_G4_FSHD
118164630	118164630	111574872	100038483	C20_tubes	Yao_Control
108132662	108132662	102457581	92114764	C21_tubes	Yao_Control
131783191	131783191	124920750	110764321	C22_tubes	Yao_Control
121137696	121137696	115070305	102891393	F12_tubes	Yao_FSHD
197576453	197576453	190490321	170974822	F14_tubes	Yao_FSHD
119678048	119678048	113988003	101762810	F20_tubes	Yao_FSHD
232766074	232766074	220798670	194533534	F4_tubes	Yao_FSHD
117966914	117966914	112424067	99806246	F6_tubes	Yao_FSHD
